# Remyelination protects neurons from DLK-mediated neurodegeneration

**DOI:** 10.1101/2023.09.30.560267

**Authors:** Greg J. Duncan, Sam D Ingram, Katie Emberley, Jo Hill, Christian Cordano, Ahmed Abdelhak, Michael McCane, Jennifer E. Jenks, Nora Jabassini, Kirtana Ananth, Skylar J. Ferrara, Brittany Stedelin, Benjamin Sivyer, Sue A. Aicher, Thomas Scanlan, Trent A. Watkins, Anusha Mishra, Jonathan W. Nelson, Ari J. Green, Ben Emery

## Abstract

Chronic demyelination and oligodendrocyte loss deprive neurons of crucial support. It is the degeneration of neurons and their connections that drives progressive disability in demyelinating disease. However, whether chronic demyelination triggers neurodegeneration and how it may do so remain unclear. We characterize two genetic mouse models of inducible demyelination, one distinguished by effective remyelination and the other by remyelination failure and chronic demyelination. While both demyelinating lines feature axonal damage, mice with blocked remyelination have elevated neuronal apoptosis and altered microglial inflammation, whereas mice with efficient remyelination do not feature neuronal apoptosis and have improved functional recovery. Remyelination incapable mice show increased activation of kinases downstream of dual leucine zipper kinase (DLK) and phosphorylation of c-Jun in neuronal nuclei. Pharmacological inhibition or genetic disruption of DLK block c-Jun phosphorylation and the apoptosis of demyelinated neurons. Together, we demonstrate that remyelination is associated with neuroprotection and identify DLK inhibition as protective strategy for chronically demyelinated neurons.

**Highlights:**

- Characterization of a transgenic mouse model of demyelination without subsequent remyelination
- Remyelination protects neurons from axon loss and neuronal apoptosis
- MAPK and c-Jun phosphorylation are increased in mice featuring remyelination failure
- DLK is necessary for the apoptosis of chronically demyelinated neurons
