## Supplementary Table 5 for "Remyelination protects neurons from DLK-mediated neurodegeneration"

### Sheet: Homeostatic
SYMBOL	p_val	avg_log2FC	pct.1	pct.2	p_val_adj
Siglech	0	1.23147	0.721	0.069	0
Csmd3	0	1.07641	0.917	0.503	0
Atp8a2	0	1.05276	0.823	0.277	0
Cacnb2	0	0.995877	0.613	0.165	0
Nav3	0	0.94979	0.901	0.507	0
Col27a1	0	0.857057	0.542	0.111	0
Gm10790	0	0.820428	0.585	0.162	0
Slc24a2	2.24752e-238	0.807345	0.664	0.277	7.2532e-234
Selplg	0	0.790728	0.597	0.182	0
St3gal6	6.91716e-300	0.772168	0.618	0.215	2.23231e-295
Rtn1	0	0.764852	0.474	0.111	0
Slc24a3	2.41432e-232	0.708419	0.639	0.287	7.7915e-228
Numb	0	0.697369	0.842	0.545	0
Kcnip3	0	0.696539	0.403	0.065	0
Capn3	9.2098e-234	0.696253	0.628	0.258	2.97219e-229
St6galnac3	7.44679e-221	0.680266	0.48	0.146	2.40323e-216
Magi2	2.13661e-172	0.658616	0.731	0.409	6.89527e-168
Arhgap5	5.35426e-254	0.645973	0.821	0.531	1.72793e-249
P2ry12	6.91029e-201	0.637969	0.675	0.342	2.23009e-196
Bin1	1.18389e-216	0.62093	0.773	0.397	3.82065e-212
8030442B05Rik	3.83398e-247	0.61325	0.361	0.075	1.2373e-242
Ctnna2	3.13601e-144	0.611056	0.581	0.299	1.01205e-139
Arsb	9.48092e-180	0.61043	0.721	0.445	3.05968e-175
Ctnna3	3.67319e-184	0.606627	0.458	0.156	1.18541e-179
Grm3	4.84593e-209	0.604652	0.48	0.154	1.56388e-204
Sall1	1.89509e-236	0.59979	0.397	0.098	6.11585e-232
Itga9	1.43575e-175	0.596589	0.462	0.172	4.63345e-171
Rapgef5	3.67464e-237	0.595204	0.848	0.548	1.18588e-232
Prickle2	1.02785e-154	0.586883	0.452	0.171	3.31709e-150
0610040J01Rik	1.8434e-181	0.582053	0.695	0.387	5.94903e-177
Fam102b	7.26882e-155	0.566016	0.507	0.228	2.34579e-150
Gm2629	2.03864e-167	0.564387	0.629	0.325	6.5791e-163
Mir100hg	1.53564e-181	0.555956	0.42	0.131	4.95582e-177
Pde4b	1.48859e-119	0.554758	0.715	0.476	4.80399e-115
St3gal5	8.49028e-168	0.552442	0.427	0.15	2.73998e-163
Sncaip	1.37291e-183	0.551142	0.359	0.098	4.43066e-179
Plp1	3.53582e-139	0.54974	0.748	0.435	1.14108e-134
A830008E24Rik	1.16236e-137	0.549475	0.468	0.198	3.75118e-133
Frmd5	2.21975e-126	0.537148	0.451	0.188	7.16357e-122
Cx3cr1	5.48814e-149	0.534383	0.654	0.373	1.77113e-144
Rnf220	1.32696e-107	0.533102	0.353	0.139	4.28238e-103
Slco2b1	1.68525e-188	0.531265	0.83	0.537	5.43864e-184
Cdh20	4.48925e-139	0.527035	0.523	0.237	1.44877e-134
Plxdc2	0	0.52702	0.992	0.842	0
Pde3b	5.65349e-207	0.524242	0.84	0.603	1.8245e-202
Tln2	1.0431e-162	0.523795	0.448	0.165	3.36629e-158
Abca9	4.4288e-137	0.522624	0.581	0.302	1.42926e-132
Nkain2	2.11426e-148	0.522013	0.841	0.624	6.82314e-144
Edil3	4.20125e-119	0.522006	0.661	0.394	1.35583e-114
Plcl1	2.03551e-283	0.52069	0.966	0.767	6.569e-279
Ncam1	1.93564e-114	0.514425	0.427	0.184	6.2467e-110
Dnm3	8.24541e-154	0.512474	0.451	0.165	2.66096e-149
Sparc	1.84358e-183	0.50701	0.315	0.077	5.94961e-179
Spock3	2.7871e-221	0.506942	0.388	0.096	8.99454e-217
Tmem178b	1.39855e-157	0.506029	0.409	0.137	4.51339e-153
E230029C05Rik	9.31401e-179	0.504079	0.825	0.575	3.00582e-174
Map7	1.36531e-117	0.502201	0.411	0.167	4.40613e-113
Tmeff2	6.28546e-110	0.494771	0.742	0.488	2.02844e-105
Lrp1b	2.27991e-124	0.494757	0.79	0.569	7.35771e-120
4933406I18Rik	6.68701e-131	0.492963	0.675	0.427	2.15803e-126
D7Ertd443e	1.39776e-182	0.485189	0.438	0.134	4.51086e-178
Garnl3	5.1927e-129	0.480695	0.356	0.129	1.67579e-124
Sorcs1	1.09452e-159	0.478812	0.422	0.142	3.53223e-155
Rhobtb1	1.04544e-154	0.476635	0.32	0.09	3.37383e-150
Cfh	2.34057e-121	0.475929	0.656	0.396	7.55347e-117
Enpp2	1.14992e-146	0.470676	0.463	0.175	3.71103e-142
Srgap2	0	0.469499	0.985	0.882	0
Dgki	1.55081e-89	0.469377	0.48	0.253	5.00477e-85
Cables1	2.0624e-97	0.46705	0.448	0.23	6.65579e-93
Npas3	9.26154e-106	0.464265	0.459	0.216	2.98888e-101
Hpgd	1.17877e-111	0.463826	0.335	0.125	3.80411e-107
Ptprd	9.43879e-83	0.459309	0.637	0.418	3.04609e-78
Ralgps1	2.48954e-132	0.455637	0.487	0.207	8.03426e-128
Hecw2	1.06936e-141	0.452303	0.456	0.173	3.45105e-137
Cst3	5.98514e-149	0.449822	0.298	0.081	1.93153e-144
Tanc2	0	0.44516	0.98	0.867	0
Trim2	1.96611e-99	0.442432	0.486	0.246	6.34503e-95
P3h2	3.69789e-88	0.441478	0.567	0.355	1.19338e-83
Zfp710	8.72601e-186	0.439911	0.873	0.683	2.81606e-181
Limch1	1.96368e-155	0.439743	0.4	0.127	6.33718e-151
Pcdh9	9.96347e-130	0.438315	0.893	0.695	3.21541e-125
Tmem117	7.11374e-185	0.438059	0.357	0.092	2.29575e-180
Prkca	6.27653e-93	0.437548	0.686	0.462	2.02556e-88
Fhit	8.92549e-73	0.434654	0.576	0.391	2.88044e-68
Gm16168	1.97293e-128	0.432823	0.382	0.134	6.36703e-124
Ptgs1	2.71563e-99	0.428993	0.394	0.176	8.76389e-95
Gpm6b	1.74136e-120	0.427942	0.442	0.182	5.61973e-116
Ugt8a	3.80908e-129	0.423492	0.411	0.153	1.22927e-124
Mobp	3.64293e-145	0.42177	0.342	0.1	1.17565e-140
Dscaml1	3.92851e-110	0.417206	0.302	0.099	1.26781e-105
Slco3a1	5.01032e-137	0.413379	0.375	0.127	1.61693e-132
Fgd2	2.92441e-87	0.413073	0.432	0.218	9.43764e-83
Dpysl2	3.52008e-82	0.412651	0.517	0.306	1.136e-77
Ly86	2.08231e-166	0.411312	0.924	0.741	6.72003e-162
9330111N05Rik	1.13262e-219	0.409536	0.265	0.041	3.65519e-215
Bbs9	8.03213e-80	0.408305	0.579	0.39	2.59213e-75
Tjp1	2.90748e-82	0.407972	0.526	0.311	9.38301e-78
St18	1.51591e-68	0.404485	0.577	0.362	4.89215e-64
Sox2ot	1.35347e-100	0.397644	0.361	0.142	4.36793e-96
Ephb1	2.16839e-153	0.396619	0.309	0.08	6.99782e-149
Ptprk	2.22931e-93	0.392959	0.457	0.217	7.19442e-89
Pld1	3.82628e-84	0.390229	0.632	0.43	1.23482e-79
Pag1	3.37314e-234	0.387843	0.958	0.817	1.08858e-229
Pik3r1	3.08512e-94	0.386865	0.731	0.547	9.95631e-90
Sema6d	2.68255e-98	0.386689	0.403	0.174	8.65712e-94
Fchsd2	1.81358e-74	0.386413	0.635	0.483	5.85277e-70
Plxna4	7.50138e-80	0.386375	0.684	0.506	2.42084e-75
A330049N07Rik	4.75417e-163	0.385883	0.275	0.062	1.53426e-158
Mdga2	1.05991e-75	0.384017	0.595	0.361	3.42056e-71
Myo6	1.58314e-127	0.382053	0.345	0.115	5.10911e-123
Zfp536	1.29011e-92	0.378346	0.327	0.126	4.16346e-88
Ivns1abp	2.84743e-87	0.377414	0.666	0.483	9.18923e-83
Pex5l	6.91915e-98	0.377399	0.389	0.162	2.23295e-93
Phlpp1	2.37266e-62	0.376766	0.631	0.451	7.65705e-58
4930420G21Rik	7.48043e-202	0.375671	0.271	0.048	2.41409e-197
Grik1	3.37391e-81	0.375164	0.396	0.19	1.08883e-76
Plekhg1	7.4864e-120	0.371594	0.38	0.137	2.41601e-115
Gnao1	2.78446e-123	0.370857	0.29	0.084	8.98601e-119
Agmo	3.5173e-76	0.367983	0.691	0.485	1.1351e-71
Prr5l	5.76588e-42	0.365686	0.461	0.314	1.86076e-37
Daam2	1.99026e-162	0.364695	0.281	0.064	6.42297e-158
Smap2	3.18679e-81	0.364363	0.664	0.486	1.02844e-76
Dennd4a	5.33807e-113	0.361817	0.821	0.668	1.7227e-108
Car2	3.15384e-95	0.361253	0.329	0.129	1.01781e-90
Anln	2.69391e-242	0.360287	0.272	0.038	8.69379e-238
Ppp1r16b	8.38062e-135	0.357199	0.308	0.087	2.70459e-130
Maml3	1.87436e-183	0.355162	0.952	0.841	6.04895e-179
Tacc1	7.7954e-80	0.353985	0.719	0.54	2.51573e-75
Serinc3	9.37132e-76	0.353285	0.661	0.494	3.02431e-71
Rtn4rl1	2.63495e-59	0.351642	0.541	0.354	8.5035e-55
Rgs10	1.05047e-60	0.348748	0.518	0.354	3.39009e-56
Lpcat2	1.66156e-81	0.347123	0.717	0.539	5.3622e-77
Piezo2	1.19354e-121	0.34701	0.306	0.096	3.8518e-117
Zcchc24	4.58657e-94	0.347007	0.313	0.119	1.48018e-89
Ssbp2	2.85933e-56	0.345911	0.57	0.422	9.22762e-52
Snta1	6.66933e-76	0.344291	0.254	0.098	2.15233e-71
Ets1	9.43405e-63	0.340187	0.299	0.14	3.04456e-58
Klf7	3.26808e-55	0.339893	0.516	0.345	1.05468e-50
Ttll7	8.15007e-102	0.339264	0.323	0.117	2.63019e-97
Frmd4a	9.90991e-136	0.338523	0.93	0.807	3.19813e-131
Dip2b	1.31747e-92	0.338269	0.809	0.665	4.25173e-88
F11r	4.3994e-56	0.337822	0.486	0.323	1.41977e-51
Klf12	4.83288e-60	0.337036	0.679	0.524	1.55967e-55
Gtf2h2	2.83117e-57	0.337027	0.455	0.284	9.13674e-53
Myo1d	4.49478e-92	0.336436	0.315	0.12	1.45056e-87
Adgrb3	1.08386e-58	0.334507	0.486	0.292	3.49782e-54
Lama2	6.4345e-95	0.332606	0.271	0.094	2.07654e-90
Dock9	2.72933e-62	0.332439	0.407	0.224	8.80809e-58
Mast4	8.89453e-42	0.330428	0.536	0.385	2.87044e-37
Adamtsl1	7.90959e-105	0.329762	0.302	0.103	2.55258e-100
B3galt1	4.19873e-65	0.329644	0.471	0.266	1.35501e-60
Slain1	3.77421e-96	0.328928	0.302	0.109	1.21801e-91
Sec14l5	5.69602e-167	0.328041	0.25	0.048	1.83822e-162
Gatm	2.9782e-83	0.327007	0.346	0.147	9.61126e-79
Robo1	1.64636e-63	0.326142	0.444	0.243	5.31312e-59
Trpm3	1.70513e-42	0.323838	0.41	0.254	5.50279e-38
Rps6ka1	1.15278e-53	0.323783	0.325	0.17	3.72026e-49
Whrn	5.39234e-60	0.322984	0.261	0.115	1.74021e-55
Galk2	9.23561e-45	-0.32238	0.218	0.417	2.98052e-40
Gpcpd1	2.18041e-48	-0.324502	0.296	0.506	7.03662e-44
Atp6v0d1	1.32898e-45	-0.324839	0.189	0.379	4.28887e-41
Abcc3	5.51222e-43	-0.325636	0.15	0.334	1.7789e-38
Ahcyl2	5.59853e-48	-0.326084	0.293	0.498	1.80676e-43
Nagk	7.11557e-45	-0.326418	0.12	0.296	2.29634e-40
Abl2	4.33279e-54	-0.326941	0.409	0.628	1.39828e-49
Rin3	2.38927e-46	-0.329794	0.349	0.546	7.71065e-42
Dennd4c	1.42738e-45	-0.33278	0.229	0.418	4.60643e-41
Ralgapa2	9.84999e-50	-0.335081	0.342	0.546	3.17879e-45
Mgll	3.86365e-32	-0.336521	0.205	0.349	1.24688e-27
Bcl2l1	1.33151e-55	-0.336701	0.486	0.656	4.29704e-51
Cacna1d	2.14544e-63	-0.338075	0.52	0.744	6.92376e-59
Aplp2	7.45738e-51	-0.338426	0.171	0.364	2.40664e-46
Cd300a	4.3861e-49	-0.33866	0.084	0.262	1.41548e-44
Fcgr2b	4.62318e-50	-0.339742	0.093	0.275	1.49199e-45
Mthfs	2.05763e-47	-0.339863	0.339	0.527	6.64038e-43
Syne1	2.2372e-54	-0.339966	0.117	0.31	7.21989e-50
Sgk1	6.42382e-52	-0.34096	0.101	0.284	2.0731e-47
Mrtfa	6.24288e-57	-0.341389	0.424	0.637	2.0147e-52
Dscam	8.72885e-45	-0.341765	0.103	0.265	2.81697e-40
Ercc6	6.20814e-48	-0.342253	0.109	0.286	2.00349e-43
Aopep	4.70555e-68	-0.342309	0.537	0.737	1.51858e-63
Ifi207	2.37879e-52	-0.343483	0.084	0.278	7.67683e-48
Plxna2	5.40295e-49	-0.343718	0.089	0.255	1.74364e-44
Tbc1d12	7.77652e-50	-0.344113	0.169	0.365	2.50964e-45
Tent5c	2.44065e-45	-0.347955	0.181	0.374	7.87648e-41
Cd9	8.13325e-48	-0.348492	0.304	0.508	2.62476e-43
Acaca	5.63979e-57	-0.349701	0.467	0.634	1.82007e-52
Nfe2l2	1.58594e-51	-0.349746	0.307	0.518	5.11816e-47
Parvb	2.90068e-53	-0.349894	0.138	0.343	9.36107e-49
Fgd4	2.35858e-51	-0.350994	0.285	0.484	7.61162e-47
Slc6a6	2.17374e-60	-0.351187	0.42	0.623	7.01508e-56
Mroh1	6.37502e-54	-0.351293	0.204	0.419	2.05735e-49
Bcl2l11	5.06375e-52	-0.355672	0.087	0.268	1.63417e-47
Aig1	1.15682e-58	-0.357256	0.436	0.618	3.73328e-54
Rusc2	3.33869e-54	-0.359985	0.156	0.351	1.07746e-49
2900089D17Rik	1.52178e-51	-0.362205	0.129	0.329	4.91109e-47
Rassf3	6.009e-56	-0.362465	0.334	0.57	1.93922e-51
Myo9b	3.66078e-68	-0.365019	0.415	0.65	1.18141e-63
Rap2a	1.65362e-51	-0.366638	0.21	0.424	5.33657e-47
Smim14	6.3109e-60	-0.367479	0.28	0.499	2.03665e-55
Hnrnpll	9.54307e-58	-0.367836	0.16	0.368	3.07974e-53
Dse	9.36335e-54	-0.368653	0.13	0.328	3.02174e-49
Renbp	1.50673e-59	-0.368924	0.114	0.324	4.86252e-55
Fbxo32	6.06748e-48	-0.372819	0.106	0.273	1.9581e-43
Tecpr1	1.60903e-56	-0.374176	0.09	0.279	5.19265e-52
Capn15	2.02221e-51	-0.376143	0.129	0.314	6.52607e-47
Nol4l	6.29004e-58	-0.376281	0.38	0.585	2.02992e-53
Zmiz1	1.52784e-112	-0.376826	0.635	0.838	4.93064e-108
Fnip1	4.54799e-90	-0.377277	0.558	0.769	1.46773e-85
Anxa4	5.92579e-61	-0.377299	0.072	0.271	1.91237e-56
Adarb1	6.43472e-58	-0.377751	0.08	0.272	2.07661e-53
Mitf	8.17699e-146	-0.377855	0.731	0.905	2.63888e-141
Sgms1	1.59888e-65	-0.379608	0.393	0.619	5.15991e-61
Ank	6.0831e-54	-0.380238	0.398	0.568	1.96314e-49
Bcl2	5.1673e-51	-0.380638	0.216	0.418	1.66759e-46
Sgpl1	3.42082e-59	-0.383231	0.185	0.414	1.10397e-54
Znrf3	4.54095e-64	-0.384427	0.318	0.557	1.46546e-59
Elf2	6.73645e-77	-0.390189	0.417	0.649	2.17399e-72
Litaf	4.93636e-60	-0.391342	0.323	0.525	1.59306e-55
Sh3bgrl	1.52784e-60	-0.391618	0.089	0.287	4.93064e-56
Neat1	1.36549e-49	-0.401501	0.278	0.467	4.40671e-45
Csf2rb	1.19937e-63	-0.401931	0.113	0.333	3.87061e-59
Fblim1	4.49856e-69	-0.407363	0.055	0.266	1.45178e-64
Cyth1	1.15547e-72	-0.407514	0.397	0.603	3.72893e-68
Tnik	9.9113e-73	-0.409249	0.172	0.41	3.19858e-68
Tmem87b	5.43477e-69	-0.410442	0.235	0.474	1.75391e-64
Atp6v1a	7.71581e-68	-0.411384	0.132	0.359	2.49005e-63
Uhrf1bp1l	4.79641e-71	-0.412327	0.095	0.322	1.5479e-66
Ifitm10	3.22802e-67	-0.412743	0.347	0.581	1.04175e-62
Rbpj	1.41199e-54	-0.41316	0.353	0.564	4.55678e-50
Pnpla7	1.35323e-87	-0.414817	0.449	0.692	4.36715e-83
Dhrs3	5.18567e-70	-0.415654	0.256	0.514	1.67352e-65
Cerk	1.24016e-108	-0.417056	0.544	0.773	4.00223e-104
Dgkz	1.03835e-81	-0.417435	0.38	0.653	3.35098e-77
Slc16a10	3.15223e-65	-0.419675	0.183	0.424	1.01729e-60
Kif13b	6.26873e-109	-0.4203	0.593	0.786	2.02304e-104
Mylip	5.97228e-73	-0.424469	0.284	0.545	1.92737e-68
Mical2	2.82311e-74	-0.424927	0.044	0.255	9.11073e-70
Sdcbp	4.78242e-70	-0.425318	0.2	0.444	1.54338e-65
Cd48	3.29909e-69	-0.425779	0.136	0.372	1.06468e-64
Nek6	9.88525e-70	-0.428621	0.222	0.462	3.19017e-65
Lrguk	5.68042e-68	-0.431315	0.087	0.309	1.83319e-63
Rell1	2.05286e-75	-0.431791	0.06	0.279	6.62498e-71
Fgf13	7.95481e-80	-0.435272	0.507	0.744	2.56718e-75
Hif1a	1.99296e-72	-0.435344	0.176	0.417	6.43169e-68
Snx8	1.60747e-74	-0.435418	0.145	0.392	5.18764e-70
Galc	3.08413e-80	-0.440879	0.076	0.315	9.9531e-76
Gramd1b	1.91336e-74	-0.443469	0.223	0.468	6.1748e-70
Rasgef1b	1.59866e-77	-0.444062	0.12	0.364	5.1592e-73
Tenm4	1.90069e-63	-0.444156	0.098	0.298	6.1339e-59
Rbm47	3.12228e-119	-0.445407	0.532	0.8	1.00762e-114
Gm13391	3.39247e-83	-0.446036	0.028	0.256	1.09482e-78
Runx2	7.68481e-77	-0.449385	0.077	0.314	2.48004e-72
Nrp1	9.49117e-99	-0.453818	0.468	0.746	3.06299e-94
Gab3	1.13813e-76	-0.456155	0.13	0.381	3.67297e-72
Gpr137b	7.39014e-80	-0.457235	0.067	0.301	2.38495e-75
Frrs1	1.58082e-83	-0.457946	0.273	0.559	5.10163e-79
Cd44	4.21814e-80	-0.46165	0.087	0.331	1.36128e-75
Cybb	7.64871e-80	-0.466005	0.049	0.281	2.46839e-75
B4galt5	1.24727e-76	-0.470394	0.148	0.399	4.02518e-72
Rnf149	5.37503e-81	-0.473778	0.122	0.371	1.73463e-76
Sntb2	1.50144e-82	-0.475557	0.139	0.395	4.84546e-78
Atxn1	6.37656e-133	-0.47598	0.558	0.822	2.05784e-128
Vps13c	5.90594e-105	-0.479012	0.347	0.63	1.90596e-100
Dapk1	4.28451e-82	-0.479924	0.178	0.449	1.3827e-77
Cpq	8.90079e-85	-0.481423	0.206	0.473	2.87246e-80
Snx24	1.42825e-136	-0.483581	0.519	0.794	4.60925e-132
Cd84	1.43901e-155	-0.485468	0.55	0.83	4.64398e-151
Cers6	5.98521e-105	-0.486113	0.389	0.691	1.93155e-100
Msr1	1.68697e-83	-0.486417	0.034	0.265	5.4442e-79
Prkch	2.56929e-92	-0.48716	0.281	0.574	8.29161e-88
Arid5b	1.06754e-130	-0.490762	0.528	0.797	3.44516e-126
Nrp2	1.37862e-90	-0.494207	0.265	0.527	4.44908e-86
Axl	2.13822e-96	-0.496346	0.16	0.468	6.90047e-92
Dtnbp1	6.56142e-94	-0.497533	0.212	0.504	2.1175e-89
Soat1	2.08118e-98	-0.506925	0.207	0.501	6.71637e-94
Man1c1	1.14461e-144	-0.513704	0.484	0.791	3.69388e-140
Rnf150	1.03893e-98	-0.513912	0.298	0.608	3.35283e-94
Itsn1	1.32438e-95	-0.516671	0.178	0.458	4.27403e-91
Fam219a	8.30871e-105	-0.525532	0.275	0.57	2.68139e-100
Arhgap26	5.29466e-98	-0.525868	0.157	0.443	1.70869e-93
P2rx4	1.21668e-111	-0.526286	0.291	0.602	3.92647e-107
Lilr4b	7.19071e-101	-0.530808	0.006	0.257	2.32058e-96
Osbpl8	1.17754e-147	-0.53207	0.476	0.772	3.80016e-143
Ctsb	2.4039e-114	-0.535456	0.247	0.568	7.75786e-110
Ctnnb1	1.56896e-107	-0.538296	0.194	0.496	5.06335e-103
March3	2.81866e-91	-0.53886	0.173	0.448	9.09638e-87
5033421B08Rik	3.25987e-93	-0.538862	0.112	0.373	1.05203e-88
Gng12	1.10574e-125	-0.53973	0.363	0.675	3.56845e-121
Abr	6.0971e-222	-0.540105	0.62	0.895	1.96765e-217
Flt1	7.5718e-90	-0.542736	0.068	0.321	2.44357e-85
Adgb	4.34779e-98	-0.545893	0.045	0.308	1.40312e-93
Lyst	2.4126e-161	-0.553579	0.479	0.774	7.78595e-157
Fgr	6.47861e-103	-0.559305	0.096	0.39	2.09078e-98
Kynu	6.71616e-99	-0.561873	0.096	0.377	2.16744e-94
Adam33	1.04688e-104	-0.563443	0.037	0.313	3.3785e-100
Arhgap10	6.27264e-111	-0.563556	0.053	0.338	2.02431e-106
Nedd9	4.81336e-113	-0.583577	0.172	0.493	1.55337e-108
Apbb2	2.03293e-215	-0.58655	0.61	0.84	6.56067e-211
Pid1	3.07708e-257	-0.598072	0.65	0.905	9.93034e-253
Lrp12	1.03086e-123	-0.598146	0.207	0.528	3.32681e-119
Peak1	2.13306e-149	-0.598889	0.333	0.679	6.88382e-145
Etl4	5.6342e-124	-0.601764	0.25	0.577	1.81827e-119
Aoah	1.26768e-103	-0.602884	0.061	0.343	4.09104e-99
Itga4	1.02248e-123	-0.616822	0.084	0.406	3.29974e-119
Trerf1	5.34067e-131	-0.623928	0.133	0.474	1.72354e-126
Rad51b	7.88052e-131	-0.632028	0.296	0.626	2.5432e-126
Trps1	3.25596e-215	-0.636389	0.522	0.832	1.05076e-210
Dab2	4.66658e-123	-0.637225	0.078	0.392	1.506e-118
Dmxl2	1.07831e-143	-0.641968	0.175	0.525	3.47991e-139
Slc38a6	1.92621e-163	-0.644113	0.281	0.644	6.21627e-159
Nceh1	3.16552e-146	-0.658881	0.156	0.516	1.02158e-141
Alcam	7.37009e-158	-0.66103	0.352	0.668	2.37847e-153
Iqsec1	1.68625e-154	-0.663155	0.3	0.638	5.44186e-150
Iqgap2	6.02351e-136	-0.689506	0.029	0.352	1.94391e-131
Mamdc2	5.62458e-113	-0.690315	0.037	0.319	1.81516e-108
Plekhm2	7.49257e-193	-0.695552	0.289	0.688	2.418e-188
Fam20c	6.10996e-145	-0.697667	0.069	0.415	1.97181e-140
Anapc15	2.73844e-163	-0.697981	0.191	0.586	8.8375e-159
Iqgap1	3.95577e-159	-0.700863	0.139	0.512	1.27661e-154
Ldlrad3	2.63559e-163	-0.705705	0.187	0.559	8.50559e-159
Atg7	5.97858e-176	-0.706588	0.222	0.613	1.92941e-171
Lgals3	1.92393e-153	-0.709315	0.019	0.37	6.20889e-149
Xylt1	9.79168e-200	-0.7111	0.371	0.741	3.15997e-195
Apoe	1.38544e-152	-0.713262	0.076	0.442	4.47108e-148
Myo1e	3.66289e-168	-0.717149	0.378	0.693	1.18209e-163
Zfp704	4.08355e-195	-0.725408	0.282	0.67	1.31784e-190
Gas7	1.9062e-171	-0.728297	0.248	0.623	6.15167e-167
Plxnc1	1.08412e-168	-0.738558	0.04	0.424	3.49868e-164
Cd300lf	6.31803e-155	-0.739001	0.064	0.431	2.03895e-150
Prkg1	8.33512e-188	-0.761228	0.256	0.649	2.68991e-183
Arhgap24	0	-0.784609	0.497	0.884	0
Cacna1a	5.25271e-170	-0.785269	0.204	0.573	1.69516e-165
Rai14	2.92393e-192	-0.795026	0.123	0.548	9.43609e-188
Fnip2	9.80068e-297	-0.812449	0.423	0.832	3.16288e-292
Ms4a7	9.03599e-192	-0.822892	0.024	0.439	2.91609e-187
Myo5a	0	-0.824543	0.432	0.883	0
Myof	5.01873e-195	-0.828058	0.07	0.48	1.61964e-190
Lilrb4a	2.01442e-223	-0.859535	0.046	0.507	6.50095e-219
Abcg1	2.38364e-249	-0.86586	0.206	0.671	7.69248e-245
Sh3pxd2b	1.83118e-232	-0.867863	0.098	0.567	5.90959e-228
Rftn1	0	-0.882055	0.465	0.901	0
Apobec1	0	-0.920801	0.302	0.819	0
Fmn1	0	-0.936376	0.269	0.778	0
Sash1	0	-0.979424	0.278	0.796	0
Eepd1	2.00105e-271	-0.9822	0.114	0.627	6.45778e-267
Bcar3	2.2733e-261	-0.986543	0.068	0.579	7.33638e-257
Mdfic	0	-1.02928	0.129	0.685	0
Ddhd1	0	-1.03536	0.293	0.815	0
Abca1	0	-1.11235	0.353	0.929	0
Igf1	1.92706e-306	-1.11792	0.059	0.615	6.21901e-302
Colec12	0	-1.17526	0.088	0.646	0
Gpnmb	0	-1.18706	0.051	0.609	0
Atp6v0d2	0	-1.30104	0.053	0.627	0

### Sheet: BAMs
SYMBOL	p_val	avg_log2FC	pct.1	pct.2	p_val_adj
F13a1	0	2.05172	0.944	0.051	0
Mrc1	0	1.76746	0.897	0.066	0
Rbpj	0	1.27742	0.963	0.512	0
Stab1	0	1.23677	0.776	0.163	0
Bank1	0	1.16918	0.6	0.035	0
Cd163	0	1.16591	0.529	0.003	0
Psd3	1.28128e-242	1.06056	0.81	0.315	4.13496e-238
Pde7b	2.089e-224	1.03993	0.659	0.187	6.74162e-220
Aoah	4.37525e-264	1.02477	0.825	0.276	1.41198e-259
Vav3	4.518e-252	0.99015	0.683	0.18	1.45805e-247
Lifr	2.38823e-265	0.946499	0.663	0.16	7.70731e-261
Dab2	3.4332e-198	0.935556	0.775	0.326	1.10796e-193
Arhgef3	1.50105e-228	0.925863	0.613	0.158	4.8442e-224
Ms4a6b	0	0.919331	0.554	0.076	0
Gm4951	5.74899e-301	0.885335	0.498	0.07	1.85531e-296
Zbtb16	1.63002e-229	0.879319	0.573	0.127	5.26041e-225
Hgsnat	5.70663e-273	0.868407	0.421	0.055	1.84164e-268
Itsn1	1.60729e-180	0.829233	0.806	0.399	5.18704e-176
Maf	3.37316e-164	0.820236	0.751	0.341	1.08859e-159
Cmah	0	0.771827	0.379	0.014	0
Mndal	3.76824e-265	0.76213	0.443	0.06	1.21609e-260
Stard8	2.19607e-156	0.755806	0.535	0.158	7.08717e-152
Afap1l1	7.39425e-231	0.755443	0.462	0.078	2.38627e-226
C4b	0	0.739287	0.424	0.036	0
Tgfbi	4.7399e-172	0.723108	0.527	0.131	1.52966e-167
Cfh	3.17953e-135	0.717103	0.771	0.41	1.0261e-130
Ap2a2	2.16988e-138	0.701888	0.527	0.172	7.00263e-134
Timd4	0	0.696183	0.3	0.001	0
Cp	2.64218e-129	0.687547	0.465	0.137	8.52685e-125
Eps8	3.53651e-122	0.673184	0.463	0.141	1.1413e-117
Ifi203	1.41339e-250	0.658377	0.348	0.037	4.56129e-246
Clcn5	6.38361e-111	0.653454	0.543	0.206	2.06012e-106
Tsc22d3	2.20919e-127	0.650118	0.448	0.127	7.1295e-123
Hdac9	8.80115e-191	0.643518	0.96	0.769	2.84031e-186
Ahnak	3.82301e-127	0.631535	0.444	0.121	1.23376e-122
Wwp1	5.28212e-97	0.627172	0.667	0.359	1.70464e-92
Ripor2	3.63416e-113	0.618343	0.408	0.114	1.17282e-108
Oas2	3.95408e-204	0.615514	0.335	0.044	1.27606e-199
Dse	8.68999e-94	0.614902	0.603	0.285	2.80443e-89
Nrg2	1.32871e-223	0.613236	0.31	0.034	4.28801e-219
Msr1	7.66105e-89	0.602532	0.532	0.218	2.47237e-84
Nfatc2	1.34112e-80	0.599915	0.586	0.297	4.32808e-76
Klra2	7.93935e-163	0.591773	0.302	0.045	2.56219e-158
Cd74	1.36659e-211	0.587276	0.263	0.024	4.41026e-207
Hip1	3.84807e-83	0.581248	0.567	0.263	1.24185e-78
Iqgap2	3.31374e-76	0.578848	0.598	0.293	1.06941e-71
Gas6	2.77227e-116	0.574179	0.376	0.096	8.94666e-112
Ms4a4a	9.54047e-133	0.572709	0.335	0.067	3.0789e-128
Mill2	3.80342e-163	0.56909	0.313	0.049	1.22744e-158
Ms4a6c	6.70944e-87	0.558525	0.476	0.181	2.16527e-82
Nfxl1	4.27473e-85	0.554348	0.449	0.167	1.37954e-80
Etv1	4.26168e-88	0.554321	0.425	0.15	1.37533e-83
Abca9	7.35193e-75	0.543915	0.625	0.322	2.37261e-70
Ctsc	3.92354e-66	0.541019	0.627	0.361	1.26621e-61
Tmcc1	7.13502e-127	0.535318	0.935	0.727	2.30261e-122
Nhsl2	1.85658e-216	0.532341	0.283	0.028	5.99156e-212
Epb41l1	1.3372e-74	0.525957	0.341	0.113	4.3154e-70
Snx2	8.45566e-70	0.520056	0.594	0.328	2.72881e-65
Pdlim5	1.43832e-65	0.519792	0.594	0.332	4.64173e-61
Pstpip2	2.18688e-59	0.518589	0.521	0.266	7.0575e-55
Adam19	4.72859e-124	0.518502	0.292	0.055	1.52601e-119
Osbpl9	6.24165e-75	0.513139	0.751	0.535	2.01431e-70
Atrnl1	2.58932e-61	0.508655	0.646	0.393	8.35624e-57
Phactr2	9.74544e-57	0.502136	0.592	0.357	3.14505e-52
Mtss1	2.84732e-64	0.499969	0.7	0.447	9.18888e-60
Man2a1	2.03758e-57	0.497887	0.598	0.355	6.57567e-53
Itga9	2.74255e-63	0.495594	0.457	0.195	8.85075e-59
Nrp1	1.85762e-97	0.482987	0.895	0.699	5.9949e-93
Il16	6.1732e-147	0.481325	0.257	0.035	1.99222e-142
P2rx7	1.21829e-51	0.481215	0.594	0.381	3.93167e-47
Slc9a9	2.48844e-166	0.481051	0.971	0.851	8.03069e-162
Fam110b	3.98901e-102	0.470277	0.281	0.06	1.28733e-97
Ddx60	4.40674e-48	0.463997	0.508	0.277	1.42214e-43
Pde4d	6.93975e-48	0.462634	0.686	0.473	2.2396e-43
Ehd4	1.23016e-48	0.460607	0.602	0.374	3.96997e-44
Arhgap15	1.36651e-109	0.458004	0.954	0.777	4.41e-105
Rgl1	8.69637e-43	0.454029	0.5	0.292	2.80649e-38
Zcchc24	3.94042e-78	0.453972	0.387	0.129	1.27165e-73
Ifi213	1.83017e-74	0.452291	0.271	0.071	5.90632e-70
Adgre1	2.15729e-49	0.450561	0.563	0.32	6.96201e-45
App	1.52498e-59	0.442615	0.805	0.571	4.92142e-55
Nav1	1.88821e-45	0.439182	0.662	0.451	6.09365e-41
Rbms1	1.44207e-51	0.437844	0.683	0.469	4.65386e-47
Mob3b	7.77692e-48	0.437585	0.495	0.258	2.50977e-43
Nrros	1.08903e-49	0.436099	0.619	0.398	3.5145e-45
Map3k5	3.60235e-57	0.433478	0.719	0.491	1.16255e-52
Dclre1c	9.47396e-48	0.433156	0.532	0.302	3.05744e-43
Frmd4b	4.40433e-160	0.42724	0.986	0.889	1.42137e-155
Dennd1a	3.07879e-108	0.425683	0.94	0.802	9.93587e-104
Rnf150	4.13771e-53	0.425517	0.768	0.556	1.33532e-48
Tm6sf1	8.41216e-50	0.420972	0.37	0.156	2.71477e-45
Cd38	4.49757e-38	0.415615	0.357	0.167	1.45146e-33
Rnf169	1.13301e-53	0.414089	0.744	0.537	3.65645e-49
Thrb	2.9174e-54	0.408961	0.311	0.115	9.41503e-50
Wdfy2	1.88777e-47	0.406472	0.679	0.465	6.0922e-43
Raph1	8.68913e-42	0.405898	0.346	0.161	2.80415e-37
Eps15	6.08578e-42	0.400899	0.605	0.421	1.964e-37
Rad51b	9.60346e-39	0.400543	0.722	0.575	3.09923e-34
St3gal1	3.78982e-47	0.398858	0.322	0.129	1.22305e-42
Add3	8.76999e-33	0.397712	0.575	0.392	2.83025e-28
Rcsd1	3.56748e-40	0.394202	0.638	0.425	1.1513e-35
Serinc3	9.41423e-48	0.394133	0.71	0.504	3.03816e-43
2610203C22Rik	6.57208e-37	0.393459	0.451	0.245	2.12094e-32
Fer	3.90492e-39	0.392553	0.56	0.357	1.26019e-34
Rhobtb1	7.65241e-52	0.391058	0.305	0.109	2.46959e-47
Parp14	4.03504e-33	0.388164	0.422	0.237	1.30219e-28
Cbfa2t3	1.44165e-56	0.386928	0.251	0.074	4.65249e-52
Clec2d	4.31671e-56	0.384384	0.262	0.082	1.39309e-51
Sptbn1	2.96877e-34	0.384062	0.494	0.299	9.58083e-30
Ust	3.72216e-33	0.383456	0.468	0.277	1.20122e-28
Ptprk	1.84463e-36	0.383232	0.446	0.237	5.953e-32
Anks1	7.05923e-47	0.380466	0.724	0.53	2.27815e-42
Tbc1d4	2.37698e-29	0.380005	0.449	0.278	7.67098e-25
Ifi207	3.35653e-36	0.37996	0.441	0.242	1.08322e-31
St8sia4	3.58229e-32	0.376652	0.437	0.251	1.15608e-27
Apoe	1.09515e-27	0.374011	0.57	0.384	3.53427e-23
Man1a	1.35615e-32	0.372194	0.638	0.479	4.37656e-28
Rnf213	1.21469e-28	0.371576	0.497	0.321	3.92006e-24
Ctnnd2	1.13943e-34	0.37121	0.44	0.24	3.67718e-30
Siglec1	3.25287e-39	0.370234	0.294	0.123	1.04977e-34
Itga4	7.58975e-32	0.369155	0.543	0.354	2.44936e-27
Pbx3	2.17757e-29	0.369114	0.571	0.411	7.02745e-25
Agmo	7.30221e-36	0.368027	0.686	0.502	2.35657e-31
Inpp4a	3.3824e-34	0.365754	0.543	0.357	1.09157e-29
Ext1	1.34993e-53	0.364281	0.86	0.734	4.35651e-49
Mctp1	2.68562e-62	0.361081	0.859	0.766	8.66705e-58
Spred1	3.91809e-32	0.360728	0.538	0.36	1.26445e-27
Tnfrsf11a	3.67171e-37	0.360694	0.697	0.525	1.18493e-32
Rin2	2.20551e-33	0.360329	0.63	0.447	7.11761e-29
Snx6	4.0273e-32	0.359675	0.471	0.287	1.29969e-27
Sbf2	1.17421e-53	0.358696	0.833	0.679	3.7894e-49
Fchsd2	2.38808e-31	0.358606	0.646	0.495	7.70682e-27
Trps1	6.44867e-64	0.355249	0.921	0.785	2.08111e-59
Lrp6	3.63045e-36	0.355069	0.635	0.468	1.17162e-31
Epsti1	1.3735e-32	0.354705	0.656	0.47	4.43257e-28
Crim1	1.4888e-28	0.352685	0.344	0.186	4.80466e-24
Sp100	2.22859e-27	0.346455	0.437	0.265	7.1921e-23
Sema6d	1.27106e-35	0.346317	0.387	0.193	4.10196e-31
Rnf141	7.78644e-40	0.3422	0.262	0.102	2.51284e-35
Fkbp5	7.94318e-29	0.340329	0.675	0.541	2.56342e-24
Lyz2	3.99287e-27	0.338194	0.357	0.198	1.28858e-22
2610507B11Rik	4.00958e-31	0.336754	0.367	0.195	1.29397e-26
Stard13	6.38476e-42	0.327602	0.343	0.144	2.06049e-37
Pid1	1.50024e-72	0.326954	0.97	0.866	4.84159e-68
Deptor	1.80947e-32	0.326533	0.292	0.132	5.83953e-28
Atxn10	1.17819e-20	-0.326123	0.263	0.439	3.80226e-16
Sorl1	1.34318e-20	-0.326733	0.217	0.402	4.33472e-16
Psap	5.22647e-21	-0.327978	0.392	0.54	1.68669e-16
Abi3	2.4774e-20	-0.328397	0.163	0.346	7.99508e-16
Mvb12b	6.95544e-28	-0.32911	0.475	0.646	2.24466e-23
Fmnl3	1.4489e-21	-0.330024	0.235	0.428	4.67589e-17
Sntb2	4.27047e-20	-0.330956	0.198	0.371	1.37816e-15
Blnk	3.40432e-28	-0.331327	0.479	0.671	1.09864e-23
Bin2	2.22337e-21	-0.33199	0.095	0.262	7.17525e-17
Rnf180	3.68953e-27	-0.332752	0.465	0.665	1.19069e-22
Ercc6	2.47904e-21	-0.335155	0.103	0.272	8.00035e-17
Chd7	2.63775e-36	-0.338038	0.594	0.794	8.51255e-32
Scarb2	3.05104e-24	-0.348637	0.294	0.48	9.84632e-20
Cotl1	3.89306e-23	-0.349117	0.292	0.49	1.25637e-18
Myo1f	3.67809e-46	-0.351518	0.637	0.826	1.18699e-41
Lrp1	5.62179e-27	-0.352725	0.392	0.594	1.81426e-22
Rpl21	3.87948e-23	-0.358381	0.176	0.365	1.25199e-18
Pag1	3.60628e-48	-0.35913	0.667	0.845	1.16382e-43
Fbxo32	2.61711e-20	-0.360179	0.106	0.26	8.44594e-16
Evl	2.19498e-26	-0.361986	0.335	0.535	7.08364e-22
Galnt7	3.41383e-30	-0.36292	0.437	0.634	1.10171e-25
F11r	5.9076e-24	-0.363222	0.159	0.355	1.9065e-19
Creb3l2	8.28927e-24	-0.36353	0.225	0.412	2.67511e-19
Dtnbp1	2.57441e-25	-0.36465	0.279	0.477	8.30813e-21
Morrbid	4.73227e-21	-0.364788	0.1	0.265	1.5272e-16
Tbc1d1	3.26946e-24	-0.366832	0.159	0.351	1.05512e-19
Retreg1	2.94072e-35	-0.366919	0.497	0.707	9.4903e-31
Tenm4	1.42558e-18	-0.368175	0.135	0.28	4.60064e-14
Tecpr1	7.95325e-25	-0.368576	0.086	0.265	2.56667e-20
Smad7	2.38765e-25	-0.369169	0.148	0.338	7.70544e-21
Plcl1	1.45979e-34	-0.370547	0.632	0.802	4.71102e-30
Abhd17c	1.47204e-24	-0.372213	0.083	0.26	4.75057e-20
Pvt1	9.63285e-38	-0.376001	0.538	0.769	3.10871e-33
Zfp704	6.49241e-32	-0.379481	0.449	0.63	2.09523e-27
Eya4	1.59158e-25	-0.380088	0.116	0.304	5.13636e-21
Mgat5	3.64011e-59	-0.3816	0.659	0.854	1.17474e-54
Plxnc1	2.5384e-24	-0.381847	0.194	0.385	8.19193e-20
Atp6v1c1	1.06907e-26	-0.382018	0.189	0.389	3.45011e-22
Nrp2	1.57389e-26	-0.382877	0.305	0.504	5.07925e-22
Lrmda	1.61085e-184	-0.386902	0.917	0.992	5.19853e-180
Tspan7	4.19194e-26	-0.387873	0.137	0.333	1.35282e-21
Tcirg1	2.21805e-31	-0.391579	0.198	0.437	7.1581e-27
Pik3r5	1.74422e-27	-0.394178	0.295	0.503	5.62894e-23
Rap2a	1.33039e-26	-0.394655	0.197	0.408	4.29345e-22
Gpr137b	5.20016e-27	-0.397565	0.092	0.281	1.6782e-22
Gng12	2.43958e-34	-0.398128	0.432	0.646	7.87301e-30
Tbc1d16	6.13059e-28	-0.401012	0.176	0.382	1.97846e-23
Hif1a	7.49445e-29	-0.401514	0.186	0.397	2.41861e-24
Dgkz	1.43609e-35	-0.401684	0.39	0.631	4.63457e-31
Rassf3	1.99388e-31	-0.402472	0.332	0.552	6.43465e-27
Ivns1abp	1.51173e-31	-0.404691	0.292	0.52	4.87864e-27
Runx2	8.41787e-30	-0.407379	0.083	0.295	2.71662e-25
Trerf1	3.20832e-29	-0.40817	0.219	0.442	1.03539e-24
Golm1	8.48986e-30	-0.408473	0.067	0.266	2.73985e-25
Hebp1	5.45073e-30	-0.40985	0.083	0.286	1.75906e-25
Zeb1	2.83994e-36	-0.414532	0.37	0.61	9.16506e-32
Arhgap5	5.92099e-33	-0.4214	0.368	0.581	1.91082e-28
Ptk2b	1.70626e-37	-0.42407	0.354	0.61	5.50644e-33
Arhgap25	7.94387e-41	-0.425479	0.43	0.669	2.56364e-36
Capn15	5.10589e-29	-0.426104	0.103	0.301	1.64777e-24
Epb41l3	1.30786e-33	-0.427647	0.222	0.453	4.22072e-29
Cux1	5.70725e-68	-0.42958	0.637	0.851	1.84184e-63
Sema4d	4.03911e-35	-0.430024	0.217	0.455	1.3035e-30
Dtx4	4.13841e-33	-0.432134	0.09	0.314	1.33555e-28
E230029C05Rik	1.90386e-37	-0.437459	0.386	0.62	6.14414e-33
Arid5b	4.52381e-49	-0.438857	0.549	0.775	1.45992e-44
Sgk1	1.36747e-38	-0.439298	0.04	0.273	4.41311e-34
Ldlrad4	2.31036e-97	-0.443929	0.763	0.949	7.456e-93
Ttyh2	1.77866e-36	-0.450006	0.105	0.337	5.7401e-32
Havcr2	6.22377e-35	-0.451012	0.143	0.389	2.00854e-30
Cd84	7.17057e-66	-0.45152	0.573	0.807	2.31409e-61
Lrp12	1.00767e-34	-0.453169	0.27	0.499	3.25194e-30
Gsap	3.96801e-42	-0.45439	0.333	0.597	1.28056e-37
Csf3r	2.95523e-42	-0.455274	0.365	0.617	9.53711e-38
Abr	1.58048e-76	-0.457747	0.67	0.871	5.10053e-72
Apobec1	1.76211e-59	-0.460611	0.535	0.765	5.68667e-55
Rcbtb2	2.09839e-36	-0.464696	0.205	0.457	6.77193e-32
Dst	1.82042e-74	-0.466944	0.676	0.874	5.87487e-70
Sdk1	1.29516e-35	-0.468882	0.162	0.397	4.17973e-31
Abhd12	1.28693e-59	-0.470498	0.53	0.783	4.15318e-55
Pik3cb	3.12462e-40	-0.471131	0.24	0.5	1.00838e-35
Gcnt2	7.97684e-37	-0.482201	0.051	0.278	2.57429e-32
Extl3	2.82919e-48	-0.490328	0.357	0.63	9.13036e-44
Syngr1	1.38639e-41	-0.492721	0.138	0.404	4.47415e-37
AU020206	7.38422e-55	-0.495013	0.413	0.726	2.38304e-50
Ctnnb1	3.41022e-41	-0.495678	0.217	0.47	1.10055e-36
Spsb1	2.40313e-39	-0.496202	0.16	0.418	7.75539e-35
Nceh1	4.12123e-41	-0.49973	0.227	0.483	1.33e-36
Ldlrad3	1.22613e-39	-0.49993	0.286	0.524	3.95696e-35
Tns3	1.10777e-88	-0.500103	0.64	0.869	3.57499e-84
Pnpla7	3.27314e-54	-0.5008	0.405	0.675	1.05631e-49
Usp12	5.14899e-46	-0.505957	0.262	0.543	1.66168e-41
Igf1	3.71567e-39	-0.50719	0.316	0.556	1.19912e-34
Anxa3	1.21231e-49	-0.509946	0.317	0.609	3.91236e-45
Anapc15	1.21565e-43	-0.513991	0.265	0.551	3.92315e-39
Irak2	9.04689e-57	-0.515327	0.394	0.682	2.91961e-52
Frrs1	2.20673e-46	-0.515919	0.246	0.538	7.12156e-42
Fnip2	4.31606e-70	-0.516371	0.587	0.79	1.39288e-65
Abca1	1.09255e-104	-0.518541	0.692	0.864	3.52586e-100
Magi1	1.70263e-57	-0.533452	0.43	0.678	5.49474e-53
Sirpa	1.88898e-91	-0.53861	0.567	0.855	6.09611e-87
Epb41l2	4.74848e-110	-0.538854	0.662	0.894	1.53243e-105
Plekhm2	8.9122e-58	-0.544049	0.36	0.653	2.87614e-53
Fmn1	4.75895e-67	-0.555738	0.471	0.726	1.53581e-62
Bcar3	2.02746e-46	-0.559202	0.252	0.528	6.54302e-42
Dnmt3a	9.64184e-88	-0.561348	0.552	0.82	3.11161e-83
Basp1	7.85594e-53	-0.573617	0.243	0.541	2.53527e-48
Cadm1	1.33966e-68	-0.574784	0.476	0.746	4.32336e-64
Mylip	7.95282e-55	-0.574826	0.208	0.529	2.56653e-50
Zfp532	2.13472e-58	-0.576029	0.151	0.476	6.88917e-54
Frmd4a	6.33217e-93	-0.579772	0.573	0.838	2.04352e-88
Lrguk	1.34504e-49	-0.582996	0.021	0.295	4.34072e-45
Flt1	1.85373e-46	-0.58327	0.037	0.303	5.98237e-42
Ctsd	5.5878e-51	-0.593961	0.148	0.438	1.8033e-46
Kynu	6.64984e-49	-0.599458	0.073	0.356	2.14604e-44
Sipa1l2	2.25299e-80	-0.60042	0.406	0.735	7.27083e-76
Rin3	6.67907e-58	-0.600445	0.208	0.539	2.15547e-53
Slc1a3	7.90699e-58	-0.603747	0.07	0.385	2.55174e-53
Lgals3	9.28679e-52	-0.604072	0.048	0.341	2.99703e-47
Cerk	4.373e-87	-0.605281	0.446	0.761	1.41125e-82
Itgb5	4.78567e-98	-0.606382	0.502	0.818	1.54443e-93
Mamdc2	1.87371e-39	-0.607296	0.059	0.296	6.04684e-35
Iqsec1	1.01875e-59	-0.611785	0.319	0.611	3.28769e-55
Capn3	6.35826e-50	-0.62205	0.041	0.321	2.05194e-45
Fgr	1.78987e-54	-0.627252	0.063	0.369	5.77626e-50
Dmxl2	2.92047e-60	-0.628695	0.176	0.497	9.42494e-56
Tgfbr1	7.58207e-143	-0.629075	0.63	0.924	2.44689e-138
Atp8a2	5.6316e-47	-0.630235	0.092	0.363	1.81743e-42
Gm2629	2.98109e-56	-0.633771	0.067	0.381	9.62056e-52
Fam20c	1.75081e-54	-0.636264	0.086	0.387	5.65021e-50
Klf12	1.29315e-64	-0.646693	0.24	0.562	4.17324e-60
Cd9	7.05255e-64	-0.666147	0.162	0.5	2.276e-59
Chst11	2.25849e-63	-0.669704	0.206	0.537	7.2886e-59
Tent5c	9.08561e-63	-0.674103	0.038	0.367	2.93211e-58
Plxdc1	1.16404e-63	-0.67651	0.09	0.429	3.75659e-59
Nav3	8.80994e-64	-0.681718	0.246	0.577	2.84314e-59
Mgll	2.98028e-58	-0.700998	0.038	0.348	9.61797e-54
Chn2	6.30284e-98	-0.712522	0.394	0.757	2.03405e-93
Nol4l	1.44283e-74	-0.715356	0.227	0.578	4.65629e-70
Myo1e	5.47883e-74	-0.716742	0.359	0.67	1.76813e-69
Rtn4rl1	3.11442e-67	-0.733595	0.052	0.398	1.00509e-62
Kcnma1	1.28262e-78	-0.751847	0.144	0.529	4.13929e-74
Plxdc2	1.60559e-134	-0.754195	0.616	0.876	5.18158e-130
Etl4	3.877e-78	-0.761185	0.192	0.555	1.25119e-73
Large1	3.07092e-134	-0.771925	0.479	0.848	9.91046e-130
Cd300lf	2.09598e-72	-0.773276	0.041	0.403	6.76415e-68
Asph	5.13815e-90	-0.780391	0.179	0.585	1.65818e-85
Ddhd1	3.68301e-113	-0.801741	0.414	0.767	1.18858e-108
Lyst	3.65623e-126	-0.81457	0.357	0.758	1.17994e-121
Eepd1	2.88918e-91	-0.823165	0.178	0.583	9.32397e-87
Rai14	2.50707e-88	-0.828205	0.1	0.516	8.09081e-84
Abcg1	2.77839e-111	-0.876774	0.186	0.636	8.96641e-107
Ifitm10	6.52004e-104	-0.890889	0.121	0.575	2.10415e-99
Xylt1	7.60541e-123	-0.910588	0.267	0.718	2.45442e-118
Cacna1a	1.85899e-94	-0.920898	0.13	0.548	5.99932e-90
Fat3	1.2983e-114	-0.964992	0.208	0.646	4.18989e-110
Fgf13	4.86319e-129	-1.00357	0.292	0.738	1.56945e-124
Lhfpl2	6.38474e-154	-1.02688	0.173	0.716	2.06048e-149
Arhgap24	3.7969e-182	-1.03896	0.386	0.86	1.22534e-177
Gpnmb	3.18898e-111	-1.06198	0.097	0.562	1.02915e-106
Atp6v0d2	3.40294e-121	-1.18188	0.083	0.58	1.0982e-116
Apbb2	2.75174e-222	-1.25932	0.257	0.843	8.88042e-218
Nav2	8.76388e-288	-1.48253	0.298	0.931	2.82828e-283

### Sheet: DIM1
SYMBOL	p_val	avg_log2FC	pct.1	pct.2	p_val_adj
Anapc15	9.80112e-228	0.470835	0.679	0.4	3.16302e-223
Ifitm10	1.02685e-200	0.437407	0.678	0.431	3.31386e-196
Rad51b	2.22958e-182	0.432484	0.702	0.472	7.19531e-178
Lrguk	5.63046e-169	0.427162	0.395	0.173	1.81706e-164
Slc1a3	1.79649e-153	0.396591	0.483	0.26	5.79763e-149
Nav2	3.92612e-241	0.329879	0.972	0.824	1.26704e-236
Lilr4b	4.17257e-96	-0.324584	0.144	0.3	1.34657e-91
Itga9	5.94976e-100	-0.33938	0.132	0.283	1.92011e-95
Pde7b	6.983e-85	-0.394856	0.145	0.277	2.25355e-80
Vav3	1.14045e-180	-0.484733	0.102	0.306	3.68045e-176

### Sheet: DIM2
SYMBOL	p_val	avg_log2FC	pct.1	pct.2	p_val_adj
Myo1e	0	0.815973	0.925	0.581	0
Cacna1a	0	0.739153	0.828	0.445	0
Fam20c	0	0.728542	0.686	0.288	0
Lpl	0	0.726405	0.392	0.087	0
Mamdc2	1.48419e-247	0.698128	0.536	0.216	4.78977e-243
Lgals3	0	0.671312	0.622	0.247	0
Gpnmb	1.68646e-282	0.647251	0.793	0.469	5.44255e-278
Igf1	3.63558e-293	0.622983	0.817	0.471	1.17327e-288
Chst11	2.22629e-255	0.619079	0.746	0.458	7.18468e-251
Atp6v0d2	1.04967e-237	0.599559	0.787	0.491	3.38749e-233
Xylt1	0	0.550946	0.901	0.638	0
Myof	9.56515e-218	0.545978	0.674	0.362	3.08686e-213
Bcl2	4.13204e-187	0.54357	0.611	0.334	1.33349e-182
Colec12	1.23821e-203	0.534238	0.81	0.512	3.99596e-199
Cd9	2.26169e-215	0.534135	0.72	0.419	7.29894e-211
Lilr4b	6.42395e-216	0.533217	0.457	0.163	2.07314e-211
Tmem163	3.53167e-195	0.520018	0.351	0.112	1.13974e-190
Fmn1	0	0.515342	0.922	0.656	0
Apbb2	0	0.511936	0.967	0.769	0
Bcar3	2.76471e-196	0.511763	0.745	0.451	8.92226e-192
Alcam	2.3613e-202	0.509732	0.814	0.578	7.6204e-198
Iqsec1	6.19444e-214	0.502171	0.806	0.539	1.99907e-209
B4galt5	2.69954e-171	0.498277	0.584	0.309	8.71195e-167
Litaf	4.19954e-188	0.490179	0.706	0.445	1.35528e-183
Gpr137b	2.81508e-181	0.485416	0.492	0.213	9.08482e-177
Mgll	1.00188e-109	0.482275	0.492	0.288	3.23328e-105
Fat3	8.49855e-178	0.476954	0.821	0.569	2.74265e-173
Lilrb4a	1.99039e-169	0.464582	0.684	0.385	6.42338e-165
March3	2.42585e-133	0.463815	0.603	0.362	7.82871e-129
Fgf13	9.79321e-183	0.461231	0.869	0.673	3.16046e-178
Rab7b	5.43992e-161	0.457425	0.409	0.164	1.75557e-156
Airn	3.29714e-126	0.455298	0.347	0.143	1.06405e-121
Flt1	8.73944e-125	0.454413	0.47	0.241	2.82039e-120
Fam129b	6.74281e-128	0.441317	0.421	0.198	2.17604e-123
Etl4	4.0168e-140	0.438419	0.735	0.482	1.2963e-135
Cspg4	1.0209e-185	0.431018	0.278	0.07	3.29465e-181
Csf1	1.43992e-120	0.430828	0.345	0.15	4.64691e-116
Ctsb	1.72926e-153	0.430773	0.73	0.473	5.58066e-149
Plau	2.25484e-205	0.429149	0.252	0.051	7.27683e-201
Ercc6	9.24657e-143	0.427465	0.456	0.212	2.98405e-138
Sntb2	5.61234e-125	0.425654	0.546	0.313	1.81121e-120
Rai14	1.77093e-138	0.421325	0.712	0.436	5.71516e-134
Ank	1.6333e-115	0.420763	0.697	0.506	5.27099e-111
Iqgap1	3.22885e-132	0.420201	0.663	0.412	1.04202e-127
Gm37168	7.64329e-171	0.418216	0.29	0.081	2.46664e-166
Osbpl8	9.43903e-210	0.410555	0.897	0.691	3.04616e-205
Dkk2	1.67433e-104	0.409414	0.327	0.139	5.40339e-100
Sh3pxd2b	7.14867e-137	0.406402	0.714	0.452	2.30702e-132
Capn15	2.74628e-109	0.403039	0.458	0.246	8.86278e-105
Mdfic	8.62019e-150	0.401022	0.809	0.561	2.78191e-145
Plxnc1	8.95224e-118	0.399711	0.566	0.324	2.88907e-113
Nrp2	2.20011e-124	0.397598	0.683	0.443	7.1002e-120
Fnip2	2.25967e-206	0.3916	0.913	0.743	7.29242e-202
Prkg1	7.51531e-109	0.390869	0.753	0.558	2.42534e-104
Tecpr1	5.19568e-117	0.390305	0.43	0.209	1.67675e-112
Ell2	9.88745e-93	0.388002	0.426	0.241	3.19088e-88
Itga5	2.90604e-132	0.385662	0.35	0.137	9.37837e-128
Lrp12	4.03608e-116	0.384	0.675	0.437	1.30252e-111
Ctnnb1	6.09363e-115	0.383693	0.634	0.41	1.96654e-110
Eepd1	2.76122e-118	0.381859	0.754	0.51	8.911e-114
Mical2	6.46863e-115	0.380951	0.396	0.183	2.08755e-110
Cd300lb	1.10424e-117	0.379211	0.344	0.141	3.56361e-113
Fam219a	5.22301e-118	0.377207	0.709	0.486	1.68557e-113
Morrbid	2.67768e-87	0.370144	0.406	0.216	8.6414e-83
Gnptab	1.85669e-100	0.368157	0.519	0.308	5.99191e-96
Ahnak2	1.50665e-112	0.366532	0.337	0.141	4.86225e-108
Itgax	8.36006e-131	0.363309	0.28	0.093	2.69796e-126
Lonrf3	5.47219e-107	0.362835	0.39	0.18	1.76599e-102
Plekhm2	9.26352e-130	0.360826	0.812	0.59	2.98952e-125
Mfsd12	6.03477e-120	0.358983	0.364	0.152	1.94754e-115
Rnf149	8.93188e-93	0.358378	0.504	0.296	2.8825e-88
Peak1	4.97609e-121	0.357927	0.79	0.593	1.60589e-116
Txnrd1	1.85206e-100	0.35583	0.301	0.128	5.97697e-96
Lyst	1.83249e-156	0.353542	0.893	0.694	5.91382e-152
Asph	6.87424e-100	0.351586	0.711	0.524	2.21846e-95
Trpc4	9.88236e-87	0.349258	0.266	0.112	3.18924e-82
Arhgap10	1.39153e-86	0.347396	0.46	0.259	4.49076e-82
Rps6ka2	1.08264e-71	0.345846	0.293	0.145	3.4939e-67
Gas7	9.06418e-83	0.345262	0.704	0.54	2.92519e-78
Tent5c	2.58081e-85	0.343415	0.516	0.305	8.32878e-81
Fbxo32	6.43306e-63	0.343006	0.37	0.221	2.07608e-58
Sh3bp2	2.87286e-87	0.339623	0.523	0.319	9.27131e-83
Agap1	8.46368e-83	0.337872	0.699	0.542	2.7314e-78
Sgms1	2.51707e-103	0.337286	0.748	0.548	8.12309e-99
Slc15a3	2.35831e-93	0.337142	0.332	0.151	7.61075e-89
Rusc2	1.55595e-88	0.336337	0.484	0.284	5.02135e-84
Capg	3.6564e-116	0.334503	0.293	0.108	1.17999e-111
Gas2l3	2.82159e-97	0.332555	0.368	0.17	9.10585e-93
Hif1a	2.59546e-84	0.332019	0.546	0.343	8.37606e-80
Plek	6.55991e-76	0.330662	0.604	0.422	2.11701e-71
Ttyh2	5.16249e-83	0.330092	0.475	0.284	1.66604e-78
Stra6l	1.40517e-115	0.328633	0.26	0.087	4.53478e-111
Sgk1	2.90786e-88	0.327292	0.414	0.22	9.38425e-84
Anxa4	4.041e-86	0.326327	0.395	0.205	1.30411e-81
Slc25a25	5.21197e-73	0.324624	0.334	0.175	1.68201e-68
Bcl2l1	4.94728e-97	0.32355	0.766	0.599	1.59659e-92
Ptchd1	1.50862e-73	0.323508	0.292	0.139	4.86862e-69
Bin1	1.52512e-58	-0.32277	0.318	0.48	4.92187e-54
Csf1r	3.26927e-80	-0.324052	0.45	0.602	1.05506e-75
Mtus1	1.31578e-60	-0.32462	0.261	0.417	4.24628e-56
Lpcat2	7.4649e-75	-0.324681	0.444	0.593	2.40907e-70
Otulinl	5.12886e-66	-0.326453	0.349	0.502	1.65519e-61
Ptprd	2.83438e-46	-0.33283	0.333	0.476	9.1471e-42
Slco2b1	1.20849e-72	-0.332832	0.45	0.608	3.90005e-68
Ntpcr	5.59933e-61	-0.336198	0.124	0.274	1.80701e-56
Rcsd1	3.89977e-65	-0.336835	0.307	0.47	1.25853e-60
Selplg	1.74715e-57	-0.338933	0.121	0.266	5.63841e-53
P3h2	4.0971e-55	-0.339418	0.27	0.412	1.32221e-50
Slc9a9	3.0027e-159	-0.340178	0.764	0.883	9.69031e-155
A830008E24Rik	6.07616e-52	-0.340211	0.126	0.261	1.9609e-47
Agmo	7.29099e-68	-0.340835	0.391	0.544	2.35295e-63
March1	8.95606e-97	-0.343877	0.545	0.713	2.8903e-92
Parp8	1.88162e-94	-0.345617	0.512	0.659	6.07235e-90
Epsti1	1.3641e-68	-0.345882	0.351	0.514	4.40222e-64
Gm26740	4.49387e-95	-0.347068	0.488	0.647	1.45026e-90
Atp8a2	8.10669e-50	-0.36128	0.246	0.375	2.61619e-45
Il6ra	3.52095e-98	-0.365854	0.425	0.609	1.13628e-93
Ccnd3	1.0451e-146	-0.366948	0.702	0.863	3.37274e-142
Pde4b	2.25398e-56	-0.371328	0.381	0.54	7.27403e-52
Csmd3	7.44557e-55	-0.380625	0.469	0.58	2.40283e-50
Arhgap15	5.2423e-149	-0.392955	0.674	0.816	1.69179e-144
Fgd2	7.19636e-85	-0.3943	0.099	0.284	2.32241e-80
E230029C05Rik	7.10706e-106	-0.396273	0.468	0.644	2.29359e-101
Ssh2	1.96849e-230	-0.399271	0.76	0.913	6.35272e-226
Capn3	1.96561e-77	-0.416714	0.164	0.343	6.34341e-73
Gm10790	5.79676e-85	-0.420252	0.076	0.254	1.87073e-80
Maf	4.22776e-83	-0.423249	0.218	0.402	1.36438e-78
Magi2	1.98658e-73	-0.428781	0.299	0.49	6.41109e-69
Slc24a2	1.92433e-61	-0.439434	0.196	0.361	6.21018e-57
Abca9	6.0738e-98	-0.445863	0.174	0.382	1.96014e-93
Serinc3	1.29507e-131	-0.468986	0.342	0.562	4.17944e-127
P2ry12	6.82167e-118	-0.506993	0.2	0.433	2.20149e-113

### Sheet: DIM3
SYMBOL	p_val	avg_log2FC	pct.1	pct.2	p_val_adj
Atp8b4	0	0.794227	0.42	0.025	0
Vav3	0	0.770737	0.576	0.156	0
Iqgap2	5.7658e-274	0.755276	0.672	0.259	1.86074e-269
Pde7b	2.71053e-258	0.743547	0.541	0.167	8.74743e-254
Gda	0	0.70097	0.38	0.053	0
Ahnak	1.88072e-270	0.646401	0.43	0.097	6.06947e-266
Pde4d	1.1635e-157	0.601028	0.727	0.451	3.75484e-153
Slc7a2	1.11516e-153	0.579346	0.409	0.146	3.59885e-149
Cd38	2.52592e-171	0.577932	0.435	0.141	8.15165e-167
Aoah	9.29776e-140	0.576144	0.57	0.269	3.00057e-135
Neat1	5.65298e-154	0.566707	0.739	0.4	1.82433e-149
Atrnl1	2.18894e-147	0.555789	0.666	0.37	7.06416e-143
Epas1	6.88319e-266	0.54865	0.283	0.038	2.22134e-261
Iqgap1	3.80962e-162	0.542247	0.729	0.427	1.22944e-157
Slc26a11	9.97643e-177	0.504695	0.324	0.08	3.21959e-172
Creb5	3.01524e-96	0.503397	0.483	0.257	9.73078e-92
Itga4	3.44383e-116	0.479294	0.616	0.329	1.11139e-111
Tgfbi	8.73733e-117	0.472182	0.35	0.125	2.81971e-112
Cd300lf	9.19498e-101	0.471341	0.607	0.351	2.9674e-96
Mndal	5.0454e-195	0.462591	0.284	0.053	1.62825e-190
Card11	1.29031e-109	0.454817	0.283	0.09	4.16408e-105
Eps8	5.34453e-107	0.423043	0.354	0.132	1.72479e-102
Myof	2.28454e-86	0.421858	0.633	0.398	7.37265e-82
Gramd1b	4.30492e-82	0.417499	0.614	0.411	1.38928e-77
Syne1	4.17846e-86	0.417464	0.486	0.257	1.34847e-81
Rbms1	2.39398e-96	0.412928	0.693	0.451	7.72586e-92
Arhgap15	3.09718e-159	0.407169	0.927	0.767	9.99523e-155
Psap	1.2169e-79	0.388424	0.711	0.507	3.92716e-75
Cyth1	6.15093e-84	0.377859	0.72	0.556	1.98503e-79
Pparg	5.32581e-79	0.374839	0.302	0.121	1.71875e-74
Xist	2.62544e-42	0.374091	0.454	0.283	8.47283e-38
Rai14	4.42008e-69	0.372393	0.655	0.47	1.42645e-64
Rap1gap2	7.81605e-91	0.371901	0.293	0.105	2.5224e-86
Lyz2	2.837e-72	0.370264	0.375	0.183	9.15556e-68
Tcf7l2	3.35681e-47	0.369207	0.481	0.33	1.08331e-42
Arhgap18	7.15901e-65	0.365113	0.478	0.275	2.31036e-60
Mtss1	3.58554e-62	0.358218	0.616	0.439	1.15712e-57
Mrc1	7.64259e-97	0.356928	0.281	0.088	2.46642e-92
Adgre5	9.32281e-77	0.350491	0.288	0.113	3.00866e-72
Fn1	1.73447e-49	0.348285	0.339	0.182	5.59748e-45
Itpr1	1.02496e-56	0.347078	0.405	0.228	3.30775e-52
Kynu	4.63107e-51	0.343446	0.5	0.318	1.49454e-46
Tmem51	1.45611e-86	0.343317	0.265	0.09	4.69916e-82
Ldlrad3	8.49704e-59	0.341657	0.646	0.492	2.74217e-54
Dock5	9.26647e-107	0.340178	0.266	0.081	2.99048e-102
Dapk1	5.72728e-56	0.339401	0.593	0.388	1.84831e-51
Dennd1a	4.11812e-127	0.338472	0.92	0.793	1.329e-122
AB124611	2.91038e-64	0.333028	0.366	0.176	9.39237e-60
Diaph1	3.37945e-58	0.332749	0.473	0.275	1.09062e-53
Sestd1	8.5861e-67	0.330431	0.336	0.157	2.77091e-62
Pla2g7	1.52205e-59	0.328573	0.323	0.153	4.91197e-55
Ggta1	2.58842e-60	0.325964	0.34	0.167	8.35336e-56
Gm47283	5.61279e-66	0.325962	0.356	0.167	1.81136e-61
Galnt3	3.36819e-59	0.325724	0.336	0.164	1.08698e-54
Fcgr2b	8.84957e-55	0.324702	0.412	0.229	2.85593e-50
Dab2	4.13998e-51	0.323794	0.519	0.327	1.33605e-46
Nr3c2	2.76535e-39	-0.322217	0.333	0.489	8.92433e-35
Otud7b	5.00564e-48	-0.326728	0.188	0.382	1.61542e-43
E230029C05Rik	1.88534e-48	-0.329672	0.457	0.629	6.08437e-44
Erbb4	3.67843e-40	-0.329978	0.326	0.505	1.1871e-35
0610040J01Rik	1.01777e-39	-0.33212	0.278	0.448	3.28455e-35
Cables1	5.98261e-38	-0.332409	0.126	0.277	1.93071e-33
Pard3b	5.3832e-40	-0.335699	0.263	0.426	1.73726e-35
Creb3l2	1.4199e-43	-0.338267	0.249	0.423	4.5823e-39
Xkr6	3.55307e-45	-0.338874	0.107	0.272	1.14665e-40
Cfh	4.14425e-43	-0.339928	0.262	0.454	1.33743e-38
Basp1	4.65297e-47	-0.343686	0.377	0.545	1.50161e-42
Mef2c	1.18535e-75	-0.344882	0.636	0.808	3.82537e-71
Unc5c	8.53769e-42	-0.349372	0.25	0.424	2.75528e-37
Sgce	7.19315e-56	-0.361374	0.076	0.261	2.32137e-51
Cdc42bpa	2.93108e-57	-0.361676	0.236	0.46	9.45919e-53
Apbb2	1.14473e-94	-0.362477	0.693	0.827	3.69426e-90
Bmpr1a	1.35627e-53	-0.362519	0.137	0.332	4.37695e-49
Slc12a2	4.54996e-58	-0.365235	0.148	0.356	1.46836e-53
Golm1	1.58029e-49	-0.368359	0.103	0.277	5.09991e-45
Mast4	7.60079e-41	-0.368591	0.258	0.426	2.45293e-36
Epb41l2	1.51902e-141	-0.370021	0.755	0.899	4.90218e-137
Rad51b	1.12737e-50	-0.375305	0.428	0.605	3.63825e-46
Ptprd	2.66762e-40	-0.378122	0.297	0.468	8.60895e-36
Ank	1.00068e-53	-0.381465	0.386	0.569	3.22938e-49
Pde3b	1.55898e-68	-0.389448	0.456	0.658	5.03116e-64
Plxna4	5.58718e-55	-0.390228	0.341	0.556	1.8031e-50
Igf1	1.68047e-51	-0.394045	0.39	0.565	5.42321e-47
4933406I18Rik	7.07208e-55	-0.394162	0.287	0.483	2.2823e-50
Pros1	2.99359e-59	-0.400303	0.274	0.473	9.66091e-55
Nfia	6.14921e-99	-0.405508	0.625	0.814	1.98447e-94
Pde4b	2.66352e-41	-0.406861	0.373	0.526	8.59571e-37
Tspan7	2.2757e-59	-0.418244	0.144	0.347	7.34414e-55
Tgfa	2.90608e-66	-0.422644	0.09	0.301	9.3785e-62
Inpp4b	1.01876e-100	-0.4256	0.568	0.78	3.28775e-96
Srgap2	7.82223e-175	-0.426179	0.765	0.913	2.52439e-170
Grik2	1.30209e-68	-0.426218	0.335	0.568	4.20212e-64
Igf1r	4.74084e-78	-0.427452	0.444	0.658	1.52996e-73
Gas7	2.15201e-66	-0.432829	0.388	0.601	6.94496e-62
St3gal6	1.13571e-60	-0.433103	0.09	0.292	3.66517e-56
Rasgrp3	1.90619e-74	-0.438904	0.358	0.579	6.15166e-70
Bin1	1.32428e-63	-0.439913	0.264	0.472	4.27371e-59
Large1	4.22425e-128	-0.449987	0.639	0.855	1.36325e-123
Ttc28	3.32073e-116	-0.457938	0.548	0.797	1.07167e-111
P3h2	1.98704e-67	-0.459046	0.175	0.412	6.41258e-63
Acaca	1.26978e-91	-0.465971	0.405	0.642	4.09783e-87
Edil3	3.59499e-67	-0.467081	0.224	0.458	1.16018e-62
Rapgef5	1.50501e-83	-0.469454	0.384	0.616	4.85696e-79
St8sia6	5.42649e-73	-0.470663	0.071	0.298	1.75124e-68
Mamdc2	6.00939e-51	-0.472035	0.123	0.305	1.93935e-46
Tmeff2	1.02742e-63	-0.47414	0.334	0.547	3.31567e-59
Csf3r	7.97589e-102	-0.47779	0.387	0.634	2.57398e-97
Tjp1	1.63836e-108	-0.480162	0.072	0.376	5.28731e-104
Slc24a2	3.3264e-58	-0.484312	0.139	0.354	1.07349e-53
Slc24a3	1.27219e-81	-0.508242	0.12	0.362	4.1056e-77
Magi2	7.14027e-66	-0.509153	0.247	0.48	2.30431e-61
Dst	2.29041e-175	-0.518603	0.649	0.894	7.39161e-171
Sipa1l2	2.40154e-140	-0.523555	0.479	0.75	7.75024e-136
Mir99ahg	5.99774e-155	-0.525652	0.588	0.847	1.93559e-150
Asph	3.08971e-105	-0.529661	0.325	0.596	9.9711e-101
Lrguk	7.20649e-90	-0.530991	0.058	0.311	2.32568e-85
Arhgap5	4.81742e-105	-0.536069	0.335	0.602	1.55468e-100
Plp1	1.55974e-80	-0.537199	0.242	0.508	5.03361e-76
Ppp1r9a	7.30597e-123	-0.543276	0.374	0.687	2.35778e-118
Nbea	5.11007e-119	-0.545412	0.303	0.616	1.64912e-114
A830008E24Rik	1.34506e-89	-0.554309	0.023	0.263	4.34077e-85
Frmd4a	5.13863e-189	-0.556684	0.618	0.852	1.65834e-184
Nkain2	9.06402e-98	-0.557594	0.441	0.682	2.92514e-93
Flt1	1.67361e-90	-0.566678	0.065	0.32	5.40107e-86
Pcdh9	3.37733e-117	-0.569703	0.517	0.75	1.08993e-112
Anapc15	1.24564e-110	-0.575628	0.271	0.572	4.01992e-106
Gm2629	1.4174e-108	-0.597603	0.107	0.401	4.57424e-104
Tanc2	3.02564e-233	-0.600725	0.637	0.916	9.76433e-229
Ank2	6.42705e-168	-0.600748	0.509	0.821	2.07414e-163
Slco2b1	2.22045e-125	-0.602865	0.295	0.615	7.16584e-121
Capn3	1.66829e-100	-0.604919	0.066	0.34	5.38391e-96
Rtn4rl1	8.07352e-106	-0.606265	0.123	0.415	2.60549e-101
Sdk1	7.70621e-113	-0.61066	0.124	0.421	2.48695e-108
Slc1a3	1.11516e-137	-0.630374	0.065	0.411	3.59884e-133
Csmd3	1.40708e-110	-0.647754	0.315	0.591	4.54094e-106
Chn2	9.608e-183	-0.651674	0.427	0.781	3.10069e-178
Plcl1	1.27131e-204	-0.673789	0.541	0.829	4.10277e-200
Atp8a2	9.38438e-120	-0.702452	0.083	0.385	3.02853e-115
Cadm1	4.86542e-200	-0.708587	0.391	0.779	1.57017e-195
Nav2	0	-0.721666	0.698	0.924	0
Etl4	3.02739e-150	-0.728896	0.252	0.575	9.77001e-146
Nav3	2.88526e-161	-0.757892	0.242	0.603	9.3113e-157
Kcnma1	3.00148e-190	-0.80726	0.142	0.56	9.68639e-186
Fgf13	1.85527e-221	-0.845065	0.4	0.758	5.98734e-217
Colec12	5.29389e-180	-0.850106	0.242	0.621	1.70844e-175
Ptprm	1.32436e-276	-0.895392	0.283	0.778	4.27396e-272
Klf12	1.43152e-244	-0.902412	0.112	0.605	4.61981e-240
Magi1	6.43292e-277	-0.904956	0.239	0.724	2.07603e-272
Fat3	2.49633e-263	-0.999852	0.213	0.68	8.05617e-259
Plxdc2	0	-1.03111	0.505	0.912	0
Cacna1a	3.42633e-282	-1.10727	0.056	0.591	1.10575e-277
