## Supplementary Table 6 for "Remyelination protects neurons from DLK-mediated neurodegeneration"

### Sheet: Sheet1
Figure	Test	F, H or t	Degrees of Freedom (Numerator, Denominator)	P value	n
Fig. 1d	One-way ANOVA with Tukey's post hoc	F = 205.4	(3, 14)	< 0.0001	Myrffl/fl = 7, Wk10/20 MyrfΔiPlp1 = 3, MyrfΔiSox10 = 5
Fig. 1f	Wk10, Kruskal-Wallis test with Dunn's multiple comparisons test	H = 14.01		0.0009	Myrffl/fl = 14, MyrfΔiPlp1 = 7, MyrfΔiSox10 = 8
	Wk20, Mann-Whitney U Test			0.366	Myrffl/fl = 7, MyrfΔiPlp1 = 6
Fig. 1h	Wk10, One-way ANOVA with Tukey's post hoc	F = 23.75	(2,19)	< 0.0001	Myrffl/fl = 12, MyrfΔiPlp1 = 5, MyrfΔiSox10 = 5
	Wk20, Student's t-test	t = 5.751	6	0.0012	Myrffl/fl = 4, MyrfΔiPlp1 = 4
Fig. 1i	Wk10, One-way ANOVA with Tukey's post hoc	F = 10.72	(2,19)	0.0008	Myrffl/fl = 12, MyrfΔiPlp1 = 5, MyrfΔiSox10 = 5
	Wk20, Student's t-test with Welch Correction	t = 4.106	3.398	0.0205	Myrffl/fl = 4, MyrfΔiPlp1 = 5
Fig. 1j	Repeated measures mixed effects model with Tukey's post hoc	time, F = 10.21	(3,77)	< 0.0001	Myrffl/fl = 15-6, MyrfΔiPlp1 = 8-5, MyrfΔiSox10 = 8-7
		genotype, F = 17.83	(2,77)	<0.0001
Fig. 2i	Wk10, One-way ANOVA with Tukey's post hoc	F = 23.13	(2,22)	< 0.0001	Myrffl/fl = 14, MyrfΔiPlp1 = 5, MyrfΔiSox10 = 6
	Wk20, Student's t-test	t = 0.9128	7	0.3917	Myrffl/fl = 5, MyrfΔiPlp1 = 4
Fig. 2j	Wk10, One-way ANOVA with Tukey's post hoc	F = 22.43	(2,20)	< 0.0001	Myrffl/fl = 14, MyrfΔiPlp1 = 5, MyrfΔiSox10 = 6
	Wk20, Student's t-test	t = 1.412	7	0.2009	Myrffl/fl = 5, MyrfΔiPlp1 = 4
Fig. 2k	Wk10, Kruskal-Wallis test with Dunn's multiple comparisons test	H = 19.29		< 0.0001	Myrffl/fl = 14, MyrfΔiPlp1 = 5, MyrfΔiSox10 = 6
	Wk20, Student's t-test	t = 0.4297	7	0.6803	Myrffl/fl = 5, MyrfΔiPlp1 = 4
Fig. 3b	Wk10, Welch's one-way ANOVA, with Dunnett's T3 post hoc	W = 58.66	(2,7.970)	< 0.0001	Myrffl/fl = 13, MyrfΔiPlp1 = 5, MyrfΔiSox10 = 8
	Wk20, Student's t-test	t = 9.303	9	< 0.0001	Myrffl/fl = 6, MyrfΔiPlp1 = 5
Fig. 3c	Wk10, Kruskal-Wallis test with Dunn's multiple comparisons test	H = 16.04		0.0003	Myrffl/fl = 13, MyrfΔiPlp1 = 5, MyrfΔiSox10 = 8
	Wk20, Mann-Whitney U Test			0.0087	Myrffl/fl = 6, MyrfΔiPlp1 = 5
Fig. 3p	One-way ANOVA with Tukey's post hoc	F = 16.38	(2, 14)	0.0002	Myrffl/fl = 7, MyrfΔiPlp1 = 4, MyrfΔiSox10 = 6
Fig. 4b	One-way ANOVA with Tukey's post hoc	F = 18.99	(3,16)	< 0.0001	5 for all groups
Fig. 4c	Wk10, Kruskal-Wallis test with Dunn's multiple comparisons test	H = 35.04		< 0.0001	Myrffl/fl = 22, MyrfΔiPlp1 = 7, MyrfΔiSox10 = 19
	Wk20, Mann-Whitney U Test			0.1111	Myrffl/fl = 4, MyrfΔiPlp1 = 5
Fig. 4d	One-way ANOVA with Tukey's post hoc	time, F = 3.964	(3,16)	0.0274	5 for all groups
Fig. 4g	Wk10 + Wk12 Two-way ANOVA with Tukey's post hoc	interaction, F = 0.5415	(2,34)	0.5868	Wk10: Myrffl/fl = 11, MyrfΔiPlp1 = 7, MyrfΔiSox10 = 5
		time, F = 1.449	(1,34)	0.237	Wk12: Myrffl/fl = 8, MyrfΔiPlp1 = 4, MyrfΔiSox10 = 5
		genotype, F = 38.01	(2,34)	< 0.0001
	Wk20, Student's t-test	t = 0.6606	16	0.5183	Wk20: Myrffl/fl = 10, MyrfΔiPlp1 = 8
Fig. 4h	Wk10 + Wk12 Two-way ANOVA with Tukey's post hoc	interaction, F = 5.044	(2,34)	0.0121	Wk10: Myrffl/fl = 11, MyrfΔiPlp1 = 7, MyrfΔiSox10 = 5
		time, F = 5.697	(1,34)	0.0227	Wk12: Myrffl/fl = 8, MyrfΔiPlp1 = 4, MyrfΔiSox10 = 5
		genotype, F = 29.29	(2,34)	< 0.0001
	Wk20, Student's t-test	t = 0.5693	16	0.577	Wk20: Myrffl/fl = 10, MyrfΔiPlp1 = 8
Fig. 4k	Wk10 + Wk12 Two-way ANOVA with Tukey's post hoc	interaction, F = 1.133	(2,62)	0.3287	Wk10: Myrffl/fl = 18, MyrfΔiPlp1 = 7, MyrfΔiSox10 = 13
		time, F = 0.2306	(1,62)	0.6328	Wk12: Myrffl/fl = 13, MyrfΔiPlp1 = 8, MyrfΔiSox10 = 9
		genotype, F = 3.718	(2,62)	0.0299
	Wk20, Student's t-test	t = 1.965	18	0.0651	Wk20: Myrffl/fl = 10, MyrfΔiPlp1 = 10
Fig. 5g	Wk10 + Wk12, Two-way ANOVA with Tukey's post hoc	interaction, F = 0.9750	(2,35)	0.3872	Wk10: Myrffl/fl = 16, MyrfΔiPlp1 = 4, MyrfΔiSox10 = 8
		time, F = 0.9198	(1,35)	0.3441	Wk12: Myrffl/fl = 7, MyrfΔiPlp1 = 3, MyrfΔiSox10 = 3
		genotype, F = 168.3	(2,35)	< 0.0001
	Wk20, Student's t-test	t = 3.215	10	0.0092	Wk20: Myrffl/fl = 5, MyrfΔiPlp1 = 7
Fig. 5o	Student's t-test	DLK, t = 0.1194	6	0.90885	Myrffl/fl = 4, MyrfΔiPlp1 = 4
	Student's t-test	pMKK4, t = 0.3876	6	0.711678	Myrffl/fl = 4, MyrfΔiPlp1 = 4
	Student's t-test	MKK4, t = 2.300	6	0.061128	Myrffl/fl = 4, MyrfΔiPlp1 = 4
	Student's t-test	pJNK, t = 0.7117	6	0.503344	Myrffl/fl = 4, MyrfΔiPlp1 = 4
	Student's t-test	JNK, t = 2.807	6	0.030898	Myrffl/fl = 4, MyrfΔiPlp1 = 4
	Student's t-test	MOG, t = 6.326	6	0.000729	Myrffl/fl = 4, MyrfΔiPlp1 = 4
Fig. 5p	Student's t-test	DLK, t = 0.9401	5	0.390326	Myrffl/fl = 4, MyrfΔiSox10 = 3
	Student's t-test	pMKK4, t = 2.689	5	0.043358	Myrffl/fl = 4, MyrfΔiSox10 = 3
	Student's t-test	MKK4, t = 0.7876	5	0.466632	Myrffl/fl = 4, MyrfΔiSox10 = 3
	Student's t-test	pJNK, t = 4.374	5	0.007196	Myrffl/fl = 4, MyrfΔiSox10 = 3
	Student's t-test	JNK, t = 5.21	5	0.003439	Myrffl/fl = 4, MyrfΔiSox10 = 3
	Student's t-test	MOG, t = 5.104	5	0.003757	Myrffl/fl = 4, MyrfΔiSox10 = 3
Fig. 6e	Two-way ANOVA with Tukey's post hoc	Interaction, F = 40.82	(1, 30)	< 0.0001	Vehicle: Myrffl/fl = 8, MyrfΔiSox10 = 11
		treatment F = 50.66	(1, 30)	< 0.0001	GNE-3511: Myrffl/fl = 6, MyrfΔiSox10 = 9
		genotype, F = 60.88	(1, 30)	< 0.0001
Fig. 6f	Two-way ANOVA with Tukey's post hoc	Interaction, F = 12.10	(1, 22)	0.0021	Vehicle: Myrffl/fl = 7, MyrfΔiSox10 = 7
		treatment F = 14.94	(1, 22)	0.0008	GNE-3511: Myrffl/fl = 6, MyrfΔiSox10 = 96
		genotype, F = 18.85	(1, 22)	0.0003
Fig. 6g	Two-way ANOVA with Tukey's post hoc	Interaction, F = 7.309	(1, 22)	0.013	Vehicle: Myrffl/fl = 7, MyrfΔiSox10 = 7
		treatment F = 16.02	(1, 22)	0.0006	GNE-3511: Myrffl/fl = 6, MyrfΔiSox10 = 6
		genotype, F = 12.14	(1, 22)	0.0021
Fig 7e	Paired Student's t-test with Holm-Šidák correction	Myrffl/fl Cas9, t = 0.3273	2	0.774551	Myrffl/fl = 3
		MyrfΔiSox10 Cas9, t = 8.054	3	0.007981	MyrfΔiSox10 = 4
Fig. 7f	Paired Student's t-test with Holm-Šidák correction	Myrffl/fl Cas9, t = 1.310	3	0.281424	Myrffl/fl = 4
		MyrfΔiSox10 Cas9, t = 3.023	4	0.076593	MyrfΔiSox10 = 5
Fig. 7g	Paired Student's t-test with Holm-Šidák correction	Myrffl/fl Cas9, t = 0.1925	3	0.859658	Myrffl/fl = 3
		MyrfΔiSox10 Cas9, t = 5.010	4	0.014825	MyrfΔiSox10 = 5
Fig. 7h	Paired Student's t-test with Holm-Šidák correction	Myrffl/fl Cas9, t = 1.915	1	0.306314	Myrffl/fl = 2
		MyrfΔiSox10 Cas9, t = 4.287	4	0.025387	MyrfΔiSox10 = 5
Fig. 7i	Paired Student's t-test with Holm-Šidák correction	Myrffl/fl Cas9, t = 2.995	2	0.182346	Myrffl/fl = 3
		MyrfΔiSox10 Cas9, t = 0.1976	4	0.852961	MyrfΔiSox10 = 5
Fig. 7j	Paired Student's t-test with Holm-Šidák correction	Myrffl/fl Cas9, t = 0.7009	2	0.555919	Myrffl/fl = 3
		MyrfΔiSox10 Cas9, t = 5.256	4	0.012505	MyrfΔiSox10 = 5
Supplementary Fig.1a	Repeated measures mixed effects model with Tukey's post hoc	time, F = 60.16	(20, 836)	< 0.0001	Myrffl/fl = 19, MyrfΔiPlp1 = 19, MyrfΔiSox10 = 19
		genotype, F = 172.5	(2, 54)	< 0.0001
Supplementary Fig.1b	Repeated measures mixed effects model with Tukey's post hoc	time, F = 34.63	(20, 835)	< 0.0001	Myrffl/fl = 19, MyrfΔiPlp1 = 19, MyrfΔiSox10 = 19
		genotype, F = 17.92	(2, 54)	< 0.0001
Supplementary Fig. 1g	One-way ANOVA with Tukey's post hoc	F = 16.75	(2,7)	0.0021	Myrffl/fl = 3, Wk10 MyrfΔiPlp1 = 4, Wk20 MyrfΔiPlp1 = 3
Supplementary Fig. 1h	Mann-Whitney U Test			0.0286	Myrffl/fl = 3, MyrfΔiPlp1 = 4
Supplementary Fig. 2e	One-way ANOVA with Tukey's post hoc	F = 6.758	(2,17)	0.0069	Myrffl/fl = 7, MyrfΔiPlp1 = 6, MyrfΔiSox10 = 7
Supplementary Fig. 3h	Kruskal-Wallis test with Dunn's multiple comparisons test	H = 15.10		< 0.0001	Myrffl/fl = 7, MyrfΔiPlp1 = 6, MyrfΔiSox10 = 7
Supplementary Fig. 4b	EdU- cells Wk10, One-way ANOVA with Tukey's post hoc	F = 22.27	(2,22)	< 0.0001	Wk10: Myrffl/fl = 14, MyrfΔiPlp1 = 5, MyrfΔiSox10 = 6
	EdU- cells Wk20, Student's t-test	t = 1.504	7	0.1763
	EdU+ cells Wk10, One-way ANOVA with Tukey's post hoc	F = 16.80	(2,22)	< 0.0001
	EdU+ cells Wk20, Student's t-test	t = 0.4574	7	0.6612	Wk20: Myrffl/fl = 5, MyrfΔiPlp1 = 4
Supplementary Fig. 4c	EdU- cells Wk10, One-way ANOVA with Tukey's post hoc	F = 93.97	(2,22)	< 0.0001	Wk10: Myrffl/fl = 14, MyrfΔiPlp1 = 5, MyrfΔiSox10 = 6
	EdU- cells Wk20, Student's t-test	t = 4.307	7	0.0035
	EdU+ cells Wk10, Kruskal-Wallis test with Dunn's	H = 16.62		0.0002
	EdU+ cells Wk20, Student's t-test	t = 10.26	7	< 0.0001	Wk20: Myrffl/fl = 5, MyrfΔiPlp1 = 4
Supplementary Fig. 5b	Wk10, One-way ANOVA with Tukey’s post hoc	F = 7.173	(2,15)	0.0065	Myrffl/fl = 8, MyrfΔiPlp1 = 5, MyrfΔiSox10 = 5
	Wk20, Student's t-test	t = 3.518	6	0.0126	Myrffl/fl = 3, MyrfΔiPlp1 = 5
Supplementary Fig. 5g	One-way ANOVA with Tukey’s post hoc	F = 3.340	(2,14)	0.0652	Myrffl/fl = 7, MyrfΔiPlp1 = 4, MyrfΔiSox10 = 6
Supplementary Fig. 5h	Kruskal-Wallis test with Dunn's multiple comparisons test	H = 11.93		0.0001	Myrffl/fl = 7, MyrfΔiPlp1 = 4, MyrfΔiSox10 = 6
Supplementary Fig. 6b	Wk10, Kruskal-Wallis test with Dunn's multiple comparisons test	H = 15.86		< 0.0001	Myrffl/fl = 9, MyrfΔiPlp1 = 7, MyrfΔiSox10 = 6
	Wk20, Mann-Whitney U Test			0.2191	Myrffl/fl = 7, MyrfΔiPlp1 = 6
Supplementary Fig. 6d	Kruskal-Wallis test with Dunn's multiple comparisons test	H = 10.95		0.0003	Myrffl/fl = 6, MyrfΔiPlp1 = 5, MyrfΔiSox10 = 5
Supplementary Fig. 6e	One-way ANOVA with Tukey's post hoc	F = 13.03	(2,13)	0.0008	Myrffl/fl = 6, MyrfΔiPlp1 = 5, MyrfΔiSox10 = 5
Supplementary Fig. 7g	Paired Student's t-test	t = 0.5558	2	0.6342	Myrffl/fl = 3
Supplementary Fig. 8e	Two-way ANOVA with Tukey’s post hoc	interaction, F = 20.89	(2,22)	< 0.0001	Wk6: Myrffl/fl = 7, MyrfΔiPlp1 = 3, MyrfΔiSox10 = 3
		time, F = 28.04	(1,22)	< 0.0001	Wk8: Myrffl/fl = 9, MyrfΔiPlp1 = 3, MyrfΔiSox10 = 3
		genotype, F = 28.99	(2,22)	< 0.0001
Supplementary Fig. 8f	Two-way ANOVA with Tukey’s post hoc	interaction, F = 8.183	(2,27)	0.0017	Wk6: Myrffl/fl = 8, MyrfΔiPlp1 = 5, MyrfΔiSox10 = 3
		time, F = 5.661	(1,27)	0.0247	Wk8: Myrffl/fl = 9, MyrfΔiPlp1 = 5, MyrfΔiSox10 = 3
		genotype, F = 11.19	(2,27)	0.0003
Supplementary Fig. 8g	Two-way ANOVA with Tukey’s post hoc	interaction, F = 2.123	(2,28)	0.1385	Wk6: Myrffl/fl = 9, MyrfΔiPlp1 = 5, MyrfΔiSox10 = 3
		time, F = 3.896	(1,28)	0.0583	Wk8: Myrffl/fl = 7, MyrfΔiPlp1 = 8, MyrfΔiSox10 = 2
		genotype, F = 11.62	(2,28)	0.0002
Supplementary Fig. 8i	Student's t-test	t = 4.101	7	0.0093	MyrfΔiPlp1 = 4, MyrfΔiSox10 = 3
Supplementary Fig. 8j	Two-way ANOVA with Tukey’s post hoc	interaction, F = 1.243	(2,27)	0.3044	Wk6: Myrffl/fl = 8, MyrfΔiPlp1 = 5, MyrfΔiSox10 = 3
		time, F = 0.0029	(1,27)	0.9573	Wk8: Myrffl/fl = 9, MyrfΔiPlp1 = 5, MyrfΔiSox10 = 3
		genotype, F = 13.82	(2,27)	< 0.0001
Supplementary Fig. 9d	Welch's ANOVA with Dunnett’s T3 post hoc	W = 240.2	(2, 4.160)	<0.0001	Uninjured = 7, ONC = 8, EAE = 3
Supplementary Fig. 10d	One-way ANOVA with Tukey's post hoc	F = 24.53	(2,16)	<0.0001	Myrffl/fl = 8, MyrfΔiPlp1 = 5, MyrfΔiSox10 = 6
